# Antigen-processing rewiring expose cryptic self promoting organ-specific autoimmunity

**DOI:** 10.64898/2025.12.12.693959

**Authors:** Astrid Brix Saksager, Sarah Rosenberg Asmussen, Freja Dahl Hede, Carolina Barra

**Affiliations:** Section for Bioinformatics, Department of Health Technology, Department of Health and Technology, Technical University of Denmark, 2800 Kongens Lyngby, Denmark

**Author notes:** **Corresponding Author:** Carolina Barra.

**Keywords:** autoimmunity, immunopeptidomics, antigen processing, mhc class II, autoantigens

## Abstract

Autoimmune disease is traditionally attributed to failure of immune tolerance toward normally presented self-antigens. Although strong HLA associations implicate antigen presentation in disease risk, whether altered antigen processing contributes directly to autoimmunity remains unclear. To address this question, we analysed experimentally verified human T-cell autoantigens across twenty autoimmune diseases and classified them according to their natural presentation on HLA-DR in healthy individuals as either tolerant (detectably presented on MHC) or cryptic (not detectably presented). These classes exhibited distinct molecular and clinical associations: cryptic autoantigens were enriched in membrane proteins with tissue-specific functions and were predominantly linked to organ-specific autoimmune diseases, whereas tolerant autoantigens were largely extracellular, enriched in immune-related functions, and associated with systemic autoimmunity. Analysis of immunopeptidomics datasets from rheumatoid arthritis and multiple sclerosis further revealed disease-associated shifts in peptide flanking residues and increased relative solvent accessibility compared with healthy donors, consistent with altered proteolytic processing. Cryptic proteins were markedly overrepresented among multiple sclerosis-derived ligands. Together, these findings define two mechanistically distinct routes to autoimmune activation: one driven by altered antigen processing that exposes previously unseen self-proteins, and another driven by breakdown of tolerance toward normally presented self-antigens.

**Graphical abstract:** 
