## Supplementary Material 2 for "Antigen-processing rewiring expose cryptic self promoting organ-specific autoimmunity"

### Sheet: gprofiler_mixed_classII
source	term_name	term_id	adjusted_p_value	negative_log10_of_adjusted_p_value	term_size	query_size	intersection_size	effective_domain_size	intersections
GO:BP	nucleosome assembly	GO:0006334	8.46332e+08	6.07246e+15	118	52	8	21026	H2BC11,H2AX,H2BC3,H4C1,H2BC4,H3C15,H2BC15,PADI4
GO:BP	response to biotic stimulus	GO:0009607	115266972996421	5.9383e+15	1634	52	20	21026	INS,FGA,CD74,MPO,GSN,ENO1,H2BC11,MMP3,KRT16,CNP,HSPA1A,HSPD1,HSPA5,BCL3,SP100,PRTN3,H2BC12L,H2BC4,TLR9,PADI4
GO:BP	nucleosome organization	GO:0034728	2.95701e+16	552914789502613	138	52	8	21026	H2BC11,H2AX,H2BC3,H4C1,H2BC4,H3C15,H2BC15,PADI4
GO:BP	response to other organism	GO:0051707	5.51035e+15	5.25882e+15	1592	52	19	21026	INS,FGA,CD74,MPO,GSN,ENO1,H2BC11,MMP3,KRT16,CNP,HSPA1A,HSPD1,BCL3,SP100,PRTN3,H2BC12L,H2BC4,TLR9,PADI4
GO:BP	response to external biotic stimulus	GO:0043207	5.68491e+15	5.24528e+15	1595	52	19	21026	INS,FGA,CD74,MPO,GSN,ENO1,H2BC11,MMP3,KRT16,CNP,HSPA1A,HSPD1,BCL3,SP100,PRTN3,H2BC12L,H2BC4,TLR9,PADI4
GO:BP	defense response to symbiont	GO:0140546	6.9474e+15	5.15818e+15	1082	52	16	21026	INS,FGA,CD74,GSN,H2BC11,MMP3,KRT16,HSPA1A,HSPD1,BCL3,SP100,PRTN3,H2BC12L,H2BC4,TLR9,PADI4
GO:BP	defense response to other organism	GO:0098542	8.16811e+15	5.08788e+15	1263	52	17	21026	INS,FGA,CD74,MPO,GSN,H2BC11,MMP3,KRT16,HSPA1A,HSPD1,BCL3,SP100,PRTN3,H2BC12L,H2BC4,TLR9,PADI4
GO:BP	biological process involved in interspecies interaction between organisms	GO:0044419	2.83532e+16	454739770193153	1759	52	19	21026	INS,FGA,CD74,MPO,GSN,ENO1,H2BC11,MMP3,KRT16,CNP,HSPA1A,HSPD1,BCL3,SP100,PRTN3,H2BC12L,H2BC4,TLR9,PADI4
GO:BP	response to external stimulus	GO:0009605	2.96593e+16	4.52784e+15	2415	52	22	21026	INS,FGA,APOH,CD74,MPO,GSN,ENO1,H2BC11,MMP3,KRT16,CNP,HSPA1A,HSPD1,BCL3,SP100,PRTN3,TNC,CHI3L1,H2BC12L,H2BC4,TLR9,PADI4
GO:BP	defense response	GO:0006952	6.58544e+15	4.18142e+15	1853	52	19	21026	INS,FGA,CD74,MPO,GSN,H2BC11,MMP3,KRT16,HSPA1A,HSPD1,BCL3,SP100,PRTN3,TNC,CHI3L1,H2BC12L,H2BC4,TLR9,PADI4
GO:BP	innate immune response	GO:0045087	1.31794e+16	3.8801e+16	984	52	14	21026	INS,FGA,CD74,GSN,H2BC11,MMP3,KRT16,HSPA1A,HSPD1,SP100,H2BC12L,H2BC4,TLR9,PADI4
GO:BP	protein-DNA complex assembly	GO:0065004	2.30742e+15	3.63687e+16	241	52	8	21026	H2BC11,H2AX,H2BC3,H4C1,H2BC4,H3C15,H2BC15,PADI4
GO:BP	protein-DNA complex organization	GO:0071824	4.36982e+16	3.35954e+16	262	52	8	21026	H2BC11,H2AX,H2BC3,H4C1,H2BC4,H3C15,H2BC15,PADI4
GO:BP	protein refolding	GO:0042026	9.99242e+15	3.00033e+15	27	52	4	21026	SNRNP70,HSPA1A,HSPD1,HSPA5
GO:BP	protein maturation	GO:0051604	1.21049e+16	2.91704e+16	539	52	10	21026	FGA,APOH,CD74,GSN,ENO1,SNRNP70,HSPA1A,HSPD1,HSPA5,MMP16
GO:BP	immune response	GO:0006955	2.01216e+15	2.69634e+16	2070	52	18	21026	INS,HLA-DRA,FGA,CD74,GSN,H2BC11,MMP3,KRT16,HSPA1A,HSPD1,BCL3,SP100,PRTN3,H2BC12L,H2BC4,HLA-DRB5,TLR9,PADI4
GO:BP	response to stress	GO:0006950	2.71516e+15	2.5662e+15	3948	52	25	21026	INS,FGA,APOH,CD74,MPO,GSN,ENO1,H2BC11,MMP3,KRT16,HSPA1A,HSPD1,HSPA5,H2AX,BCL3,SP100,PRTN3,TNC,CHI3L1,H2BC12L,H2BC4,H2AJ,TLR9,P2RX2,PADI4
GO:BP	regulation of interleukin-8 production	GO:0032677	3.61268e+15	2.44217e+15	84	52	5	21026	CD74,HSPA1A,BCL3,CHI3L1,TLR9
GO:BP	interleukin-8 production	GO:0032637	3.61268e+15	2.44217e+15	84	52	5	21026	CD74,HSPA1A,BCL3,CHI3L1,TLR9
GO:BP	antimicrobial humoral response	GO:0019730	4.63969e+15	2.33351e+16	159	52	6	21026	FGA,H2BC11,BCL3,PRTN3,H2BC12L,H2BC4
GO:BP	response to abiotic stimulus	GO:0009628	5.32081e+15	2.27402e+15	1144	52	13	21026	MMP1,MPO,GSN,ENO1,MMP3,HSPA1A,HSPD1,H2AX,BCL3,TNC,CHI3L1,H2AJ,P2RX2
GO:BP	collagen catabolic process	GO:0030574	8.20898e+15	2.08571e+15	45	52	4	21026	MMP1,MMP3,PRTN3,MMP16
GO:BP	cellular component organization or biogenesis	GO:0071840	878618080577275	2.0562e+16	8393	52	37	21026	INS,HLA-DRA,COL2A1,FGA,CHRNA1,MMP1,CD74,MPO,GSN,ENO1,H2BC11,MMP3,KRT16,CNP,HSPA1A,HSPD1,HSPA5,SNRPB,H2AX,RPL7,BCL3,HNRNPA2B1,SP100,PRTN3,TNC,H2BC3,MMP16,H4C1,H2BC4,SPTAN1,HLA-DRB5,H3C15,H2AC6,H2BC15,H2AJ,P2RX2,PADI4
GO:BP	de novo' protein folding	GO:0006458	1.0662e+16	1.97216e+16	48	52	4	21026	CD74,HSPA1A,HSPD1,HSPA5
GO:BP	immune system process	GO:0002376	1.31857e+16	1.8799e+16	2871	52	20	21026	INS,HLA-DRA,FGA,CD74,MPO,GSN,H2BC11,MMP3,KRT16,HSPA1A,HSPD1,BCL3,SP100,PRTN3,H2BC12L,H4C1,H2BC4,HLA-DRB5,TLR9,PADI4
GO:BP	negative regulation of apoptotic process	GO:0043066	1.3587e+16	1.86688e+16	874	52	11	21026	INS,COL2A1,FGA,APOH,CD74,MPO,ENO1,HSPA1A,HSPD1,HSPA5,BCL3
GO:BP	cellular component organization	GO:0016043	1.6341e+16	1.78672e+16	8184	52	36	21026	INS,HLA-DRA,COL2A1,FGA,CHRNA1,MMP1,CD74,MPO,GSN,ENO1,H2BC11,MMP3,KRT16,CNP,HSPA1A,HSPD1,HSPA5,SNRPB,H2AX,BCL3,HNRNPA2B1,SP100,PRTN3,TNC,H2BC3,MMP16,H4C1,H2BC4,SPTAN1,HLA-DRB5,H3C15,H2AC6,H2BC15,H2AJ,P2RX2,PADI4
GO:BP	chromatin remodeling	GO:0006338	1.70015e+16	1.76951e+15	725	52	10	21026	H2BC11,H2AX,H2BC3,H4C1,H2BC4,H3C15,H2AC6,H2BC15,H2AJ,PADI4
GO:BP	negative regulation of programmed cell death	GO:0043069	1.8873e+16	1.72416e+16	905	52	11	21026	INS,COL2A1,FGA,APOH,CD74,MPO,ENO1,HSPA1A,HSPD1,HSPA5,BCL3
GO:BP	pyruvate metabolic process	GO:0006090	2.44559e+16	1.61162e+16	124	52	5	21026	PDHX,INS,ENO1,DLAT,GCK
GO:BP	defense response to bacterium	GO:0042742	2.98222e+16	1.52546e+16	332	52	7	21026	FGA,MPO,H2BC11,BCL3,H2BC12L,H2BC4,TLR9
GO:BP	positive regulation of interleukin-8 production	GO:0032757	3.38135e+16	1.47091e+16	64	52	4	21026	CD74,HSPA1A,CHI3L1,TLR9
GO:BP	negative regulation of apoptotic signaling pathway	GO:2001234	4.02393e+15	1.39535e+16	232	52	6	21026	INS,COL2A1,FGA,CD74,ENO1,HSPA1A
GO:BP	nucleoside phosphate metabolic process	GO:0006753	465180561541392	1.33238e+16	646	52	9	21026	PDHX,INS,ENO1,CNP,HSPA1A,DLAT,GCK,DLST,GFUS
GO:BP	antibacterial humoral response	GO:0019731	4.82643e+16	131637370412752	70	52	4	21026	FGA,H2BC11,H2BC12L,H2BC4
