## Supplementary Material 3 for "Antigen-processing rewiring expose cryptic self promoting organ-specific autoimmunity"

### Sheet: gprofiler_autoimmune_only_class
source	term_name	term_id	adjusted_p_value	negative_log10_of_adjusted_p_value	term_size	query_size	intersection_size	effective_domain_size	intersections
GO:BP	cell-cell signaling	GO:0007267	5.28218e+07	8.27719e+15	1342	48	20	21026	FGB,MBP,S100B,CHRNG,RARA,CHGA,CHRNB1,DRD2,ADRA2C,ADRA1D,ADRA1B,PLP1,CHRNE,GAD2,CHRND,PTPRN,SLC30A8,PTPRN2,GAD1,G6PC2
GO:BP	regulation of hormone levels	GO:0010817	3.58696e+09	6.44527e+16	556	48	13	21026	TG,FGB,TPO,CYP2D6,CHGA,DRD2,ADRA2C,PRLHR,PTPRN,SLC30A8,PTPRN2,CHST8,G6PC2
GO:BP	adenylate cyclase-activating adrenergic receptor signaling pathway	GO:0071880	3.32006e+15	5.47885e+15	24	48	5	21026	CHGA,DRD2,ADRA2C,ADRA1D,ADRA1B
GO:BP	regulation of biological quality	GO:0065008	5.11967e+15	5.29076e+15	2947	48	24	21026	TG,CRYAB,FGB,S100B,TPO,CHRNG,RARA,CYP2D6,CHGA,CHRNB1,DRD2,ADRA2C,ADRA1D,ADRA1B,PRLHR,AQP4,CHRNE,CHRND,PTPRN,SLC30A8,PTPRN2,CHST8,G6PC2,TENM1
GO:BP	muscle contraction	GO:0006936	8.41244e+15	507507799085302	349	48	10	21026	CRYAB,CHRNG,CHGA,CHRNB1,DRD2,ADRA2C,ADRA1B,CHRNE,CHRND,TAZ
GO:BP	phenol-containing compound metabolic process	GO:0018958	1.1301e+16	4.94688e+15	114	48	7	21026	TG,TPO,DRD2,TYR,TYRP1,DCT,PMEL
GO:BP	adrenergic receptor signaling pathway	GO:0071875	1.82563e+16	4.73859e+15	33	48	5	21026	CHGA,DRD2,ADRA2C,ADRA1D,ADRA1B
GO:BP	muscle system process	GO:0003012	7.22228e+15	4.14133e+15	438	48	10	21026	CRYAB,CHRNG,CHGA,CHRNB1,DRD2,ADRA2C,ADRA1B,CHRNE,CHRND,TAZ
GO:BP	peptide hormone secretion	GO:0030072	1.67859e+15	3.77505e+16	255	48	8	21026	FGB,CHGA,DRD2,ADRA2C,PTPRN,SLC30A8,PTPRN2,G6PC2
GO:BP	chemical synaptic transmission	GO:0007268	1.91439e+15	3.71797e+15	775	48	12	21026	MBP,S100B,CHRNG,RARA,CHRNB1,DRD2,PLP1,CHRNE,GAD2,CHRND,PTPRN2,GAD1
GO:BP	anterograde trans-synaptic signaling	GO:0098916	1.91439e+15	3.71797e+15	775	48	12	21026	MBP,S100B,CHRNG,RARA,CHRNB1,DRD2,PLP1,CHRNE,GAD2,CHRND,PTPRN2,GAD1
GO:BP	peptide secretion	GO:0002790	2.00646e+16	3.69757e+16	261	48	8	21026	FGB,CHGA,DRD2,ADRA2C,PTPRN,SLC30A8,PTPRN2,G6PC2
GO:BP	trans-synaptic signaling	GO:0099537	2.08102e+16	3.68172e+15	781	48	12	21026	MBP,S100B,CHRNG,RARA,CHRNB1,DRD2,PLP1,CHRNE,GAD2,CHRND,PTPRN2,GAD1
GO:BP	synaptic signaling	GO:0099536	2.96338e+15	3.52821e+15	807	48	12	21026	MBP,S100B,CHRNG,RARA,CHRNB1,DRD2,PLP1,CHRNE,GAD2,CHRND,PTPRN2,GAD1
GO:BP	protein localization to extracellular region	GO:0071692	3.23992e+16	3.48947e+15	388	48	9	21026	FGB,CHGA,DRD2,ADRA2C,FBN1,PTPRN,SLC30A8,PTPRN2,G6PC2
GO:BP	secondary metabolic process	GO:0019748	3.68397e+16	3.43368e+16	59	48	5	21026	CYP2D6,TYR,TYRP1,DCT,PMEL
GO:BP	melanin biosynthetic process	GO:0042438	3.96126e+15	3.40217e+16	24	48	4	21026	TYR,TYRP1,DCT,PMEL
GO:BP	peptide transport	GO:0015833	4.25534e+15	3.37107e+16	288	48	8	21026	FGB,CHGA,DRD2,ADRA2C,PTPRN,SLC30A8,PTPRN2,G6PC2
GO:BP	melanin metabolic process	GO:0006582	470788960751831	3.32717e+15	25	48	4	21026	TYR,TYRP1,DCT,PMEL
GO:BP	secondary metabolite biosynthetic process	GO:0044550	555455918186454	3.25535e+15	26	48	4	21026	TYR,TYRP1,DCT,PMEL
GO:BP	insulin secretion	GO:0030073	7.77199e+15	3.10947e+15	211	48	7	21026	CHGA,DRD2,ADRA2C,PTPRN,SLC30A8,PTPRN2,G6PC2
GO:BP	hormone secretion	GO:0046879	1.03822e+16	2.98371e+15	324	48	8	21026	FGB,CHGA,DRD2,ADRA2C,PTPRN,SLC30A8,PTPRN2,G6PC2
GO:BP	amide transport	GO:0042886	1.24748e+16	2.90397e+15	332	48	8	21026	FGB,CHGA,DRD2,ADRA2C,PTPRN,SLC30A8,PTPRN2,G6PC2
GO:BP	hormone transport	GO:0009914	1.33475e+16	287460031845288	335	48	8	21026	FGB,CHGA,DRD2,ADRA2C,PTPRN,SLC30A8,PTPRN2,G6PC2
GO:BP	synaptic transmission, cholinergic	GO:0007271	1.50263e+16	2.82315e+15	33	48	4	21026	CHRNG,CHRNB1,CHRNE,CHRND
GO:BP	system process	GO:0003008	2.08734e+15	2.68041e+15	2293	48	18	21026	CRYAB,FGB,MBP,S100B,CHRNG,CHGA,CHRNB1,DRD2,TYR,ADRA2C,S1PR1,ADRA1D,ADRA1B,AQP4,COL4A3,CHRNE,CHRND,TAZ
GO:BP	protein secretion	GO:0009306	3.35619e+15	2.47415e+15	379	48	8	21026	FGB,CHGA,DRD2,ADRA2C,PTPRN,SLC30A8,PTPRN2,G6PC2
GO:BP	establishment of protein localization to extracellular region	GO:0035592	3.55855e+15	2.44873e+16	382	48	8	21026	FGB,CHGA,DRD2,ADRA2C,PTPRN,SLC30A8,PTPRN2,G6PC2
GO:BP	response to oxygen-containing compound	GO:1901700	4.20029e+15	2.37672e+16	1669	48	15	21026	CRYAB,CHRNG,RARA,CHRNB1,DRD2,TYR,FBN1,CAMP,COL4A3,CHRNE,GAD2,CHRND,PTPRN,SLC30A8,PTPRN2
GO:BP	acetylcholine receptor signaling pathway	GO:0095500	44565364683332	2.351e+15	43	48	4	21026	CHRNG,CHRNB1,CHRNE,CHRND
GO:BP	adenylate cyclase-activating G protein-coupled receptor signaling pathway	GO:0007189	4.98561e+15	2.30228e+16	178	48	6	21026	CHGA,DRD2,ADRA2C,S1PR1,ADRA1D,ADRA1B
GO:BP	negative regulation of catecholamine secretion	GO:0033604	5.0686e+15	2.29511e+16	13	48	3	21026	CHGA,DRD2,ADRA2C
GO:BP	cellular response to acetylcholine	GO:1905145	5.36247e+16	2.27064e+15	45	48	4	21026	CHRNG,CHRNB1,CHRNE,CHRND
GO:BP	cellular response to chemical stimulus	GO:0070887	5.50269e+15	2.25943e+16	2192	48	17	21026	FGB,TPO,CHRNG,RARA,CYP2D6,CHGA,CHRNB1,DRD2,S1PR1,FBN1,CAMP,CHRNE,GAD2,CHRND,PTPRN,RASGRP2,PTPRN2
GO:BP	response to chemical	GO:0042221	5.76946e+15	2.23887e+15	3909	48	23	21026	CRYAB,FGB,MBP,TPO,CHRNG,RARA,CYP2D6,CHGA,CHRNB1,DRD2,TYR,S1PR1,FBN1,CAMP,AQP4,COL4A3,CHRNE,GAD2,CHRND,PTPRN,RASGRP2,SLC30A8,PTPRN2
GO:BP	phenol-containing compound biosynthetic process	GO:0046189	6.39807e+15	2.19395e+15	47	48	4	21026	TYR,TYRP1,DCT,PMEL
GO:BP	response to acetylcholine	GO:1905144	6.96804e+16	2.15689e+15	48	48	4	21026	CHRNG,CHRNB1,CHRNE,CHRND
GO:BP	excitatory postsynaptic potential	GO:0060079	7.5451e+15	2.12233e+16	108	48	5	21026	CHRNG,CHRNB1,DRD2,CHRNE,CHRND
GO:BP	postsynaptic signal transduction	GO:0098926	8.21964e+15	2.08515e+16	50	48	4	21026	CHRNG,CHRNB1,CHRNE,CHRND
GO:BP	gamma-aminobutyrate shunt	GO:0006540	8.23104e+15	2.08455e+15	2	48	2	21026	GAD2,GAD1
GO:BP	pigmentation	GO:0043473	1.02653e+16	1.98863e+15	115	48	5	21026	DRD2,TYR,TYRP1,DCT,PMEL
GO:BP	signaling	GO:0023052	1.05529e+16	1.97663e+16	6515	48	30	21026	TG,CRYAB,FGB,MBP,S100B,CHRNG,RARA,SAG,CHGA,CHRNB1,DRD2,ADRA2C,S1PR1,ADRA1D,ADRA1B,FBN1,PRLHR,PLP1,COL4A3,CHRNE,GAD2,CHRND,MOG,PTPRN,RASGRP2,SLC30A8,PTPRN2,GAD1,G6PC2,TENM1
GO:BP	multicellular organismal process	GO:0032501	1.10044e+16	1.95843e+16	7322	48	32	21026	TG,CRYAB,FGB,MBP,S100B,TPO,CHRNG,RARA,CHGA,CHRNB1,DRD2,TYR,ACAN,ADRA2C,S1PR1,ADRA1D,ADRA1B,FBN1,DCT,PRLHR,CAMP,AQP4,PLP1,COL4A3,CHRNE,CHRND,TAZ,MOG,PTPRN,GAD1,CHST8,TENM1
GO:BP	cell communication	GO:0007154	1.14998e+16	1.93931e+16	6540	48	30	21026	TG,CRYAB,FGB,MBP,S100B,CHRNG,RARA,SAG,CHGA,CHRNB1,DRD2,ADRA2C,S1PR1,ADRA1D,ADRA1B,FBN1,PRLHR,PLP1,COL4A3,CHRNE,GAD2,CHRND,MOG,PTPRN,RASGRP2,SLC30A8,PTPRN2,GAD1,G6PC2,TENM1
GO:BP	chemical synaptic transmission, postsynaptic	GO:0099565	1.16427e+16	1.93394e+16	118	48	5	21026	CHRNG,CHRNB1,DRD2,CHRNE,CHRND
GO:BP	regulation of peptide hormone secretion	GO:0090276	1.28931e+16	1.88964e+15	210	48	6	21026	FGB,CHGA,DRD2,ADRA2C,SLC30A8,G6PC2
GO:BP	regulation of peptide secretion	GO:0002791	1.39807e+16	1.85447e+16	213	48	6	21026	FGB,CHGA,DRD2,ADRA2C,SLC30A8,G6PC2
GO:BP	regulation of peptide transport	GO:0090087	1.47463e+16	1.83132e+16	215	48	6	21026	FGB,CHGA,DRD2,ADRA2C,SLC30A8,G6PC2
GO:BP	pigment biosynthetic process	GO:0046148	1.49413e+16	1.82561e+16	58	48	4	21026	TYR,TYRP1,DCT,PMEL
GO:BP	phospholipase C-activating G protein-coupled receptor signaling pathway	GO:0007200	2.40666e+16	1.61859e+16	137	48	5	21026	CHGA,DRD2,S1PR1,ADRA1D,ADRA1B
GO:BP	signal release	GO:0023061	2.58737e+15	1.58714e+16	501	48	8	21026	FGB,CHGA,DRD2,ADRA2C,PTPRN,SLC30A8,PTPRN2,G6PC2
GO:BP	regulation of vasoconstriction	GO:0019229	26589371597294	1.57529e+16	67	48	4	21026	FGB,ADRA2C,ADRA1D,ADRA1B
GO:BP	hormone metabolic process	GO:0042445	3.02303e+16	1.51956e+16	244	48	6	21026	TG,TPO,CYP2D6,PRLHR,SLC30A8,CHST8
GO:BP	blood circulation	GO:0008015	3.28833e+16	1.48302e+16	518	48	8	21026	FGB,CHGA,DRD2,ADRA2C,ADRA1D,ADRA1B,COL4A3,TAZ
GO:BP	regulation of postsynaptic membrane potential	GO:0060078	3.49452e+15	1.45661e+16	148	48	5	21026	CHRNG,CHRNB1,DRD2,CHRNE,CHRND
GO:BP	regulation of blood circulation	GO:1903522	3.96161e+15	1.40213e+15	256	48	6	21026	FGB,CHGA,DRD2,ADRA2C,ADRA1D,ADRA1B
GO:BP	adenylate cyclase-modulating G protein-coupled receptor signaling pathway	GO:0007188	4.9118e+15	1.30876e+16	266	48	6	21026	CHGA,DRD2,ADRA2C,S1PR1,ADRA1D,ADRA1B
GO:BP	melanin biosynthetic process from tyrosine	GO:0006583	4.92423e+16	1.30766e+15	4	48	2	21026	TYR,DCT
