## Supplementary Material 4 for "Antigen-processing rewiring expose cryptic self promoting organ-specific autoimmunity"

### Sheet: 05_disease_presented_cryptic_pr
Protein Accession	DeepLoc-2.0 Location	DeepLoc-2.0 Likelihood	Presented Peptide	Disease
O14804	Cell.membrane	921999990940094	LSTIRSVE	RRMS
O15335	Extracellular	8.885e+15	VDRNQLSSYPSAALSK	RA
O43511	Cell.membrane	8.479e+15	LLTVVLRVQFPSWN	RRMS
O75094	Extracellular	9.366e+15	KDSYVELASAKVRPQ	RA
O95967	Extracellular	8.348e+15	IVHRYMTITSERSVPA	RA
P05013	Extracellular	8.733e+15	VLHEVIQQTFNL	RRMS
P08833	Extracellular	9.431e+15	IELYRVVESLAKAQ	RRMS
P0C7T3	Cell.membrane	9.47e+15	LQVFIMNSFLTMESCTFMIMAYDRY	RRMS
P11487	Extracellular	7.801e+15	ITAVEVGIVAIRGLFSGRYLAMNK	RRMS
P15814	Extracellular	5.446e+15	SNNKYAASSYLSLTP	RRMS
P15814	Extracellular	5.446e+15	SNNKYAASSYLSLTPE	RRMS
P15814	Extracellular	5.446e+15	TPSKQSNNKYAASSYLSLTPE	RRMS
P23435	Extracellular	8.859e+15	GSAKVAFSAIRSTNH	RRMS
P34995	Cell.membrane	8.862e+15	LAAVAAVALAVALLPLARVGR	RRMS
P41221	Extracellular	7.669e+15	VMQIGSRETAF	RRMS
P46093	Cell.membrane	901199996471405	SWAATPPSQGDQVQL	RRMS
P48039	Cell.membrane	8.673e+15	LVLQVRQRVKPDRKPKLKP	RRMS
P49788	Extracellular	7.841e+15	NPLEIVSIPDNHGHIDP	RA
Q01118	Cell.membrane	82669997215271	GKVYMIFFVVVSFL	RRMS
Q07699	Cell.membrane	8.16e+15	SIFITNVTY	RRMS
Q13507	Cell.membrane	7.925e+15	PQIISEGLYAIAVVLSFSRIAYILP	RRMS
Q15620	Cell.membrane	8.079e+15	SLFYTTVVPMLNPL	RRMS
Q4ZHG4	Extracellular	8.129e+15	GGDGRTIVDLEGTPVVSPDG	RA
Q5IJ48	Cell.membrane	8.293e+15	ILAARKRRQSEGT	RRMS
Q5SZK8	Cell.membrane	5.635e+15	FLTDATKNPEIIGETY	RRMS
Q6H3X3	Cell.membrane	6.1e+15	AQPRATAT	RRMS
Q8IZ08	Cell.membrane	8.359e+15	VRPPREKIGRRRALQ	RRMS
Q8IZ08	Cell.membrane	8.359e+15	RPPREKIGRRRALQL	RRMS
Q8NGJ7	Cell.membrane	9.284e+15	RFAGHVSPLINVLMANVLLL	RRMS
Q8NGN1	Cell.membrane	9.212e+15	IIVLSWIDQRLHIQMYFFLRNFSFL	RRMS
Q8NH85	Cell.membrane	807200014591217	KGITNRPELQAPCFGVFLVI	RRMS
Q8TDI7	Cell.membrane	8.213e+15	MGLLLLVLFLSLLPVAYTIMSLPPS	RRMS
Q8TE54	Cell.membrane	7.825e+15	MTGAKRKKKSMLWSKMHTPQ	RRMS
Q92954	Extracellular	95770001411438	IQQYIYKQEPVQK	RA
Q96K78	Cell.membrane	902999997138977	DAQTELQVLLNMTK	RRMS
Q96K78	Cell.membrane	902999997138977	VAVVFGITWILAYLML	RRMS
Q96KG7	Cell.membrane	7.495e+15	QCEQRCPCQNGGVCHHVTGECSCPS	RRMS
Q96L11	Extracellular	8.045e+15	VPILLLLQVKP	RRMS
Q96PX8	Cell.membrane	7.28e+15	LSKLSLHNNYFMY	RRMS
Q9H3T2	Cell.membrane	8.819e+15	MPRAPHFMPLLLLLLLLSLP	RRMS
Q9NYB5	Cell.membrane	8.36e+15	EIGNLLVITFVSYFGA	RRMS
Q9NZH7	Extracellular	5.902e+15	REAAPKSYAIRDSRQMV	RRMS
Q9NZW4	Extracellular	9.474e+15	SPSGNGADEDEDEGSGDDEDE	RRMS
Q9UBX5	Extracellular	8.966e+15	VPADIFQMQATTRYPG	RRMS
Q9UGM1	Cell.membrane	8.947e+15	IWHDAYLTWDRDQYDGL	RRMS
Q9UHA7	Extracellular	8.512e+15	AKVGDQPTLQLKEKDIMDLYNQP	RRMS
Q9Y345	Cell.membrane	84579998254776	LMMLALAGLPIFF	RRMS
